# Evidence for *G6PD* variant classification from multiplexed functional assays

**DOI:** 10.1101/2025.08.11.669723

**Authors:** Renee C. Geck, Melinda K. Wheelock, Rachel L. Powell, Ziyu R. Wang, Daniel L. Holmes, Shawn Fayer, Gabriel E. Boyle, Allyssa J. Vandi, Abby V. McGee, Clara J. Amorosi, Nick Moore, Alan F. Rubin, Douglas M. Fowler, Maitreya J. Dunham

**Affiliations:** University of Washington, Department of Genome Sciences, Seattle, WA, 98195, USA; Bioinformatics Division, The Walter and Eliza Hall Institute of Medical Research, Parkville, VIC, 3050, Australia; Department of Medical Biology, University of Melbourne, Parkville, VIC, 3052, Australia; Department of Bioengineering, University of Washington, Seattle, WA, 98195, USA; Brotman Baty Institute for Precision Medicine, Seattle, WA, 98195, USA

## Abstract

G6PD deficiency is one of the most common enzyme deficiencies worldwide, and increases the likelihood of adverse reactions to certain drugs and foods. Identifying people at risk is challenging, since most are asymptomatic until they encounter a trigger. This is further complicated since over 60% of 1,559 known genetic variants in *G6PD* are variants of uncertain significance and thus cannot guide drug prescribing and dosing. To resolve which variants are clinically meaningful and avoid harm from adverse drug reactions, we conducted two high-throughput functional assays: one for G6PD activity, and one for abundance. We measured the function of 9,527 missense, nonsense, and synonymous *G6PD* variants. The patterns of variant effect on activity and abundance confirmed the importance of structural NADP^+^ for G6PD activity and abundance, and G6PD dimerization for G6PD activity. Based on the ability of our functional assay scores to accurately classify *G6PD* variants of known clinical effect, we generated evidence that 4,870 missense variants contribute to G6PD deficiency and 2,245 are unlikely to contribute to G6PD deficiency. Our data can be used to deepen our understanding of G6PD as a protein, and to close the gap in classification for variants of uncertain significance to improve implementation of genetic medicine for G6PD deficiency.
