## Supplementary material for "Evidence for *G6PD* variant classification from multiplexed functional assays": Table S1

Name	Sequence	Notes
Twist-G6PD	gagctgtacaagacgcgttctagaggcagcggagccacaaaaATGGCAGAGCAGGTGGCCCTGAGCCGGACCCAGGTGTGCGGGATCCTGCGGGAAGAGCTTTTCCAGGGCGATGCCTTCCATCAGTCGGATACACACATATTCATCATCATGGGTGCATCGGGTGACCTGGCCAAGAAGAAGATCTACCCCACCATCTGGTGGCTGTTCCGGGATGGCCTTCTGCCCGAAAACACCTTCATCGTGGGCTATGCCCGTTCCCGCCTCACAGTGGCTGACATCCGCAAACAGAGTGAGCCCTTCTTCAAGGCCACCCCAGAGGAGAAGCTCAAGCTGGAGGACTTCTTTGCCCGCAACTCCTATGTGGCTGGCCAGTACGATGATGCAGCCTCCTACCAG…	G6PD in caps, flanking regions for assembly into pKAM-LCS in lowercase. This is WT sequence sent to Twist to generate SSVL of positions 2-515.
p416CYC1	cgtttcctgcaggtttttgttctgtgcagttgggttaagaatactgggcaatttcatgtttcttcaacactacatatgcgtatatataccaatctaagtctgtgctccttccttcgttcttccttctgttcggagattaccgaatcaaaaaaatttcaaagaaaccgaaatcaaaaaaaagaataaaaaaaaaatgatgaattgaattgaaaagctgtggtatggtgcactctcagtacaatctgctctgatgccgcatagttaagccagccccgacacccgccaacacccgctgacgcgccctgacgggcttgtctgctcccggcatccgcttacagacaagctgtgaccgtctccgggagctgcatgtgtcagaggttttcaccgtcatcaccgaaa…	Plasmid for expression in yeast, from Mumberg et al. 1995
pKAM10-LCS	ggagatcccctttagtgagggttaatttcgagcttggcgtaatcatggtcatagctgtttcctgtgtgaaattgttatccgctcacaattccacacaacatacgagccggaagcataaagtgtaaagcctggggtgcctaatgagtgagctaactcacattaattgcgttgcgctcactgcccgctttccagtcgggaaacctgtcgtgccagctgcattaatgaatcggccaacgcgcggggagaggcggtttgcgtattgggcgctcttccgcttcctcgctcactgactcgctgcgctcggtcgttcggctgcggcgagcggtatcagctcactcaaaggcggtaatacggttatccacagaatcaggggataacgcaggaaagaacatgtgagca…	Plasmid for expression in human cells with N-terminal eGFP
RCG123-F	acactaatctagaactagtgAAAATGGCAGAGCAGGTG	Primer for amplifying Twist-G6PD for asembly into p416CYC1 (with RCG123-R)
RCG123-R	actaattacatgactcgaggTTAGAGCTTGTGGGGGTTC	Primer for amplifying Twist-G6PD for asembly into p416CYC1 (with RCG123-F)
RCG124-F	gctcgaaggctttaatttgcNNNNNNNNNNNNNNNNNNggtacccaattcgccctata	Barcodes to assemble into yeast library cut with EagI (with RCG124-R)
RCG124-R	tatagggcgaattgggtacc	Fill barcodes to assemble into yeast library cut with EagI (with RCG124-F)
RCG096-F	cgaccggtaggactataagcGGCCTCGACCGTCGAGGA	Amplify barcodes made from RCG214F/R for use in pKAM10-LCS (with RCG096-R)
RCG096-R	ttatctagatccggtggatcCCTGGACGCCGAGGC	Amplify barcodes made from RCG214F/R for use in pKAM10-LCS (with RCG096-F)
SMF-AMP-F	gtatgacaatgcgacaccgtttctgtacagacgcgtgtac	Primer for first amplification of yeast library barcodes (with SMF-AMP-R)
SMF-AMP-R	taccttccgttgggcgacgtaacgccagggttttccc	Primer for first amplification of yeast library barcodes (with SMF-AMP-F)
SMF-CG-F1	aatgatacggcgaccaccgagatctacacCCCTAGTGgtatgacaatgcgacaccgtt	Primer for adding index (in caps) and adaptors to library barcode amplicons (with any -R index-adding primer)
SMF-CG-F2	aatgatacggcgaccaccgagatctacacATGAGAAAgtatgacaatgcgacaccgtt	Primer for adding index (in caps) and adaptors to library barcode amplicons (with any -R index-adding primer)
RCG098-F	aatgatacggcgaccaccgagatctacacCCAGGAACgtatgacaatgcgacaccgtt	Primer for adding index (in caps) and adaptors to library barcode amplicons (with any -R index-adding primer)
RCG099-F	aatgatacggcgaccaccgagatctacacCGACCTTTgtatgacaatgcgacaccgtt	Primer for adding index (in caps) and adaptors to library barcode amplicons (with any -R index-adding primer)
SMF-CG-R3	caagcagaagacggcatacgagatCCAAATGTtaccttccgttgggcgac	Primer for adding index (in caps) and adaptors to library barcode amplicons (with any -F index-adding primer)
SMF-CG-R4	caagcagaagacggcatacgagatACTGAATAtaccttccgttgggcgac	Primer for adding index (in caps) and adaptors to library barcode amplicons (with any -F index-adding primer)
SMF-CG-R5	caagcagaagacggcatacgagatCAGTAGGAtaccttccgttgggcgac	Primer for adding index (in caps) and adaptors to library barcode amplicons (with any -F index-adding primer)
SMF-CG-R6	caagcagaagacggcatacgagatCATTCTCTtaccttccgttgggcgac	Primer for adding index (in caps) and adaptors to library barcode amplicons (with any -F index-adding primer)
RCG100-R	caagcagaagacggcatacgagatAAAACGCAtaccttccgttgggcgac	Primer for adding index (in caps) and adaptors to library barcode amplicons (with any -F index-adding primer)
RCG101-R	caagcagaagacggcatacgagatAGGCGGGTtaccttccgttgggcgac	Primer for adding index (in caps) and adaptors to library barcode amplicons (with any -F index-adding primer)
RCG102-R	caagcagaagacggcatacgagatATGCAGCAtaccttccgttgggcgac	Primer for adding index (in caps) and adaptors to library barcode amplicons (with any -F index-adding primer)
RCG103-R	caagcagaagacggcatacgagatAAAGTCACtaccttccgttgggcgac	Primer for adding index (in caps) and adaptors to library barcode amplicons (with any -F index-adding primer)
RCG104-R	caagcagaagacggcatacgagatTGTTGATGtaccttccgttgggcgac	Primer for adding index (in caps) and adaptors to library barcode amplicons (with any -F index-adding primer)
RCG105-R	caagcagaagacggcatacgagatCTCGGCCCtaccttccgttgggcgac	Primer for adding index (in caps) and adaptors to library barcode amplicons (with any -F index-adding primer)
SMF-G6PD-read1	accttgcttgagaaggttttgggacgctcgaaggctttaatttgc	Primer for Illumina sequencing of yeast library (read 1)
SMF-G6PD-read2	agcgcgcgtaatacgactcactatagggcgaattgggtacc	Primer for Illumina sequencing of yeast library (read 2)
SMF-G6PD-index1	gcgtacacgcgtctgtacagaaacggtgtcgcattgtcatac	Primer for Illumina sequencing of yeast library (index 1)
SMF-G6PD-index2	accctggcgttacgtcgcccaacggaaggta	Primer for Illumina sequencing of yeast library (index 2)
KAM499	GAGAACGTATGTCGAGGTAGGC	Primer for amplifying human G6PD+barcode out of recombined HEK293T cells (with RCG093-R)
RCG093-R	taccttccgttgggcgacgcacaccggccttattccaag	Primer for amplifying human G6PD+barcode out of recombined HEK293T cells (with KAM499), and for first amplification of VAMP-seq library barcodes (with RCG080-F)
RCG080-F	tatgacaatgcgacaccgttgaccggtaggactataagcggc	Primer for first amplification of VAMP-seq library barcodes (with RCG093-R)
RCG078-F	GGCCTCGACCGTCGAGGACCCCACAGT	Primer for Illumina sequencing of VAMP-seq library (read 1)
RCG097-R	ccggtggatcCCTGGACGCCGAGGC	Primer for Illumina sequencing of VAMP-seq library (read 2)
RCG081-F	ggagttagacaacctgaagtctaggtccctatttattgtcgcccaacggaaggta	Primer for Illumina sequencing of VAMP-seq library (index 1)
RCG082-R	gccgcttatagtcctaccggtcaacggtgtcgcattgtcatac	Primer for Illumina sequencing of VAMP-seq library (index 2)
