## Supplementary material for "Evidence for *G6PD* variant classification from multiplexed functional assays": Table S4

time	pump_time	mL	volume_replacements	replicate	condition
0	0	0	0	1	control
4	515	129.78	0.6489	1	control
8	2099	528.948	2.64474	1	control
12	3766	949.032	4.74516	1	control
16	5312	1338.624	6.69312	1	control
24	8850	2230.2	11.151	1	control
36	13816	3481.632	17.40816	1	control
48	18862	4753.224	23.76612	1	control
60	23882	6018.264	30.09132	1	control
72	28965	7299.18	36.4959	1	control
0	0	0	0	2	control
4	611	153.972	0.76986	2	control
8	2000	504	2.52	2	control
12	3496	880.992	4.40496	2	control
16	4956	1248.912	6.24456	2	control
24	8382	2112.264	10.56132	2	control
36	13082	3296.664	16.48332	2	control
48	17926	4517.352	22.58676	2	control
60	22569	5687.388	28.43694	2	control
72	27614	6958.728	34.79364	2	control
0	0	0	0	1	selection
4	411	103.572	0.51786	1	selection
8	1677	422.604	2.11302	1	selection
12	2942	741.384	3.70692	1	selection
16	4150	1045.8	5.229	1	selection
24	6971	1756.692	8.78346	1	selection
36	11047	2783.844	13.91922	1	selection
48	15326	3862.152	19.31076	1	selection
60	19545	4925.34	24.6267	1	selection
72	24263	6114.276	30.57138	1	selection
0	0	0	0	2	selection
4	360	90.72	0.4536	2	selection
8	1633	411.516	2.05758	2	selection
12	2919	735.588	3.67794	2	selection
16	4121	1038.492	5.19246	2	selection
24	6997	1763.244	8.81622	2	selection
36	11072	2790.144	13.95072	2	selection
48	15328	3862.656	19.31328	2	selection
60	19562	4929.624	24.64812	2	selection
72	24062	6063.624	30.31812	2	selection
